# Efficient and cost-effective bacterial mRNA sequencing from low input samples through ribosomal RNA depletion

**DOI:** 10.1101/2020.06.19.162412

**Authors:** Chatarin Wangsanuwat, Kellie A. Heom, Estella Liu, Michelle A. O’Malley, Siddharth S. Dey

## Abstract

RNA sequencing is a powerful approach to quantify the genome-wide distribution of mRNA molecules in a population to gain deeper understanding of cellular functions and phenotypes. However, unlike eukaryotic cells, mRNA sequencing of bacterial samples is more challenging due to the absence of a poly-A tail that typically enables efficient capture and enrichment of mRNA from the abundant rRNA molecules in a cell. Moreover, bacterial cells frequently contain 100-fold lower quantities of RNA compared to mammalian cells, which further complicates mRNA sequencing from non-cultivable and non-model bacterial species. To overcome these limitations, we report EMBR-seq (Enrichment of mRNA by Blocked rRNA), a method that efficiently depletes 5S, 16S and 23S rRNA using blocking primers to prevent their amplification, resulting in greater than 80% of the sequenced RNA molecules from an *E. coli* culture deriving from mRNA. We demonstrate that this increased efficiency provides a deeper view of the transcriptome without introducing technical amplification-induced biases. Moreover, compared to recent methods that employ a large array of oligonucleotides to deplete rRNA, EMBR-seq uses a single oligonucleotide per rRNA, thereby making this new technology significantly more cost-effective, especially when applied to varied bacterial species. Finally, compared to existing commercial kits for bacterial rRNA depletion, we show that EMBR-seq can be used to successfully quantify the transcriptome from more than 500-fold lower starting total RNA. Thus, EMBR-seq provides an efficient and cost-effective approach to quantify global gene expression profiles from low input bacterial samples.
