## Supplementary Table 1 for "Efficient and cost-effective bacterial mRNA sequencing from low input samples through ribosomal RNA depletion"

### Sheet: EMBR-seq cost
Reaction Step		Reagent	Vendor	Catalog #	Cost ($)	Amount	Amount required	Unit	Cost ($/rxn sample)	Negligible costs	Notes
RNA extraction		Trizol	Thermo Fisher Scientific (Ambion)	15596018	326	200	0.25	mL	0.4075	Water; Ethanol	One RNA extraction yield ~300ng, calculate the cost for 100ng
		Chloroform	UCSB chem store	1008-3862	11.66	500	0.05	mL	0.001166
		GlycoBlue	ThermoFisher	AM9515	85	300	0.223333	uL	0.0632778
		Isopropanol	UCSB chem store	1022-2204	19.41	4000	0.125	mL	0.000606563
Terminator digestion		Terminator (came with Buffer A)	Lucigen	TER51020	218	40	1	uL	5.45	Water
		RNAseOUT	ThermoFisher (Invitrogen)	10777019	171	125	0.5	uL	0.684
		RNA beads	Beckman Coulter	A63987	760	40	0.025	mL	0.475
		EDTA 100mM	Sigmal Aldrich	03690-100ML	38.31	500	0.001	mL	7.662e-05		Sold at 0.5M and diluted 5 fold to 100mM
PolyA addition		E coli polyA pol	NEB	M0276S	70	20	0.1	uL	0.35	Water; First strand buffer; ATP	100 nmol for each primer
		Blocking primers, 5S, no Pi	IDT	See Primers	12	100	0.017	nmol	0.00204
		Blocking primers, 16S, no Pi	IDT	See Primers	12	100	0.017	nmol	0.00204
		Blocking primers, 23S, no Pi	IDT	See Primers	12	100	0.017	nmol	0.00204
		Blocking primers, 5S, 5' Pi	IDT	See Primers	37	100	0.017	nmol	0.00629
		Blocking primers, 16S, 5' Pi	IDT	See Primers	37	100	0.017	nmol	0.00629
		Blocking primers, 23S, 5' Pi	IDT	See Primers	37	100	0.017	nmol	0.00629
Pre-RT		RTprimer	IDT	See Primers	32.8	100	0.001	nmol	0.000328		100nmol for each primer
		Blocking primers, 5S, no Pi	IDT	See Primers	12	100	0.017	nmol	0.00204		RT primer MW is estimated to be 25 kDa
		Blocking primers, 16S, no Pi	IDT	See Primers	12	100	0.017	nmol	0.00204
		Blocking primers, 23S, no Pi	IDT	See Primers	12	100	0.017	nmol	0.00204
		Blocking primers, 5S, 5' Pi	IDT	See Primers	37	100	0.017	nmol	0.00629
		Blocking primers, 16S, 5' Pi	IDT	See Primers	37	100	0.017	nmol	0.00629
		Blocking primers, 23S, 5' Pi	IDT	See Primers	37	100	0.017	nmol	0.00629
		dNTP 10mM	NEB	N0447L	236	4000	0.5	uL	0.0295		40umol
RT		RNAseOUT	Thermo Fisher Scientific (Invitrogen)	10777019	171	125	0.5	uL	0.684
		Superscript II	Invitrogen	18064-014	304	50	0.5	uL	3.04	FS buffer and DTT (came with SSII)
Second Strand Synthesis		Second stand buffer	Invitrogen	10812-014	153	500	12	uL	3.672	Water	500 uL
		dNTP 10mM	NEB	N0447L	236	4000	1.2	uL	0.0708		40umol
		E. coli ligase	Invitrogen	18052-019	49	10	0.4	uL	1.96
		E.coli DNA polI	Invitrogen	18010-025	380	100	1.5	uL	5.7
		E. coli RNaseH	Invitrogen	18021-071	461	60	0.4	uL	3.07333
		DNA bead clean up	Beckman Coulter	A63881	1200	60	0.06	mL	1.2
IVT		MEGAscript T7 Transcription Kit (200 reactions)	Ambion	AMB13345	1168	400	1.6	uL	4.672		Include buffers, bases
Exo-SAP		Exo-sap It	Thermo Fisher Scientific (Affymetrix)	78200.200.UL	113	200	6	uL	3.39
RNA fragmentation		Fragmentation buffer 200 mM	Made in House	N/A	2.38579	10	0.0055	mL	0.00131219	Water	Tris-acetate [200mM Sigma Aldrich 93337-25G], 5 M KOAC [Sigma Aldrich 95843-100ML-F], 1 M MgOAc [Sigma Aldrich 63052-100ML]
		Stop buffer 0.5 M EDTA	Made in House	N/A	38.31	100	0.00275	mL	0.00105353	Water	Signa Aldrich. Cat 03690-100mL
		RNA beads	Beckman Coulter	A63987	760	40	0.024	mL	0.456
Library Preparation	pre-RT	RandomhexRT primer of cel-seq2	IDT	See Hashimshony et al. 2016	4.48	25	0.02	nmol	0.003584		primer ordered in 25nmol
		dNTP 10mM	NEB	N0447L	236	4000	0.5	uL	0.0295
	RT	RNAseOUT	Thermo Fisher Scientific (Invitrogen)	10777019	171	125	0.5	uL	0.684
		Superscript II	Invitrogen	18064-014	304	50	0.5	uL	3.04	FS buffer and DTT
	PCR	NEBNext® High-Fidelity 2X PCR Master Mix	NEB	M05041L	360	6250	25	uL	1.44	Water
		RP1	IDT	See Hashimshony et al. 2016	8	25	0.01	nmol	0.0032		primer ordered in 25nmol; PCR performed at half volume
		Uniquely index RNA PCR primer	IDT	See Hashimshony et al. 2016	25.2	100	0.01	nmol	0.00252		primer ordered in 100nmol
	Bead clean up	Double-sided bead clean up	Beckman Coulter	A63881	1200	60	0.08	mL	1.6
		Bead clean up	Beckman Coulter	A63881	1200	60	0.02	mL	0.4
Bioanalyzer		Hgh Sensitivity DNA Kit	Agilent	5067-4626	580	110	1	sample	5.27273
Total Cost per depletion reaction (no Terminator, no Pi, includes BPs during RT step)			0.36224
Total Cost per depletion reaction (no Terminator, 5' Pi, includes BPs during RT step)			0.38774
Total Cost per depletion reaction (Terminator, no Pi, includes BPs during RT step)			6.97132
Total Cost per depletion reaction (Terminator, 5' Pi, includes BPs during RT step)			6.99682
Total Cost of one sample (excludes RNA extraction and bioanalyzer chip)			35.5154
Total Cost of one sample (includes RNA extraction and excludes bioanalyzer chip)			35.9879
Total Cost of one sample (includes RNA extraction and bioanalyzer chip)			41.2606

### Sheet: Total cost per multiplex sample
Total Cost, excluding bioanalyzer chip (no TEX, primers w/o 3' modification)
Pre-pool total cost	20.2648
Post-pool total cost	15.7232	Can pool at bead cleanup after second strand and pre-IVT step
Number of sample	Pre-pool	Post-pool	Total Cost per sample
1	20.2648	15.7232	35.9879
2	20.2648	7.86158	28.1263
3	20.2648	5.24106	25.5058
4	20.2648	3.93079	24.1955
5	20.2648	3.14463	23.4094
10	20.2648	1.57232	21.8371
20	20.2648	0.786158	21.0509
30	20.2648	0.524106	20.7889
40	20.2648	0.393079	20.6578
50	20.2648	0.314463	20.5792
60	20.2648	0.262053	20.5268
70	20.2648	0.224617	20.4894
80	20.2648	0.19654	20.4613
90	20.2648	0.174702	20.4395
96	20.2648	0.163783	20.4285

### Sheet: Compared to other methods
Cost per rRNA depletion
Supplier	Kit	Working priciple	Cost/sample ($)	Input amount calculated	Note
This work	BP	3' rRNA blocking primer at RT step	0.3622	100 ng	Calculted in this work
This work	3'BP	3' rRNA blocking primer at RT step	0.3877	100 ng	Calculted in this work
(Prezza et al., 2020)	DASH	Cas9-mediated cleavage of rRNA-derived cDNA	~5	100 ng
Lucigen	TEX	5' selective rRNA degradation	6.6091	100 ng	Calculted in this work
(Culviner et al., 2020)	\	Oligo-based rRNA pull-out	10	1 ug	The lowest starting amount reported
(Huang et al., 2019)	\	RNase H-based	12.94	100 ng
Thermo Fisher Scientific	MICROBExpress	Oligo-based rRNA pull-out	40	2 ug	The lowest starting amount reported; Cost reported in Prezza et al.
NEB	NEBNext	RNase H-based	45	100 ng	Cost reported in Prezza et al.
Thermo Fisher Scientific	RiboMinus	Oligo-based rRNA pull-out	60	100 ng	Cost reported in Prezza et al.
Illumina	RiboZero (new)	Enzymatic rRNA depletion	80	100 ng	Cost reported in Prezza et al.
